# Interactions between motor cortical forelimb regions and their influence on muscles reorganize across behaviors

**DOI:** 10.1101/2025.01.27.635061

**Authors:** Amy Kristl, Natalie Koh, Mark Agrios, Sajishnu Savya, Zhengyu Ma, Diya Basrai, Sarah Hsu, Andrew Miri

## Abstract

It remains unclear how classical models of motor cortical hierarchy align with emerging evidence of behavioral organization in motor cortex. To address this, we combined optogenetic inactivation, Neuropixels recording, and electromyography to quantify the pattern and influence of activity in the mouse analogs of forelimb premotor and primary motor cortex (RFA and CFA) during reaching and climbing. Results revealed that RFA’s dominant influence on forelimb muscles and on CFA during reaching is replaced by a dominant influence of CFA on muscles and on RFA during climbing, even when forelimb muscle activity during climbing resembles that during reaching. Short-latency influence between regions on excitatory and inhibitory populations in different cortical laminae also showed behavioral specificity. Simultaneous recordings in both areas during climbing revealed a loss of activity timing differences seen during reaching previously interpreted as reflective of hierarchy. These findings demonstrate that hierarchical interactions between forelimb motor cortical regions are behavior-specific.
