## Supplementary Table 1 for "Interactions between motor cortical forelimb regions and their influence on muscles reorganize across behaviors"

### Sheet: Quantifications
Figure	Description	Quantification (mean±SEM)***	n defined as?	n =?	Test Used	p value		***unless otherwise noted
1h	absolute difference at 25 ms [CFAc, RFAc]	0.105 ± 0.016; 0.033 ± 0.016	muscles (4 x num animals)	32; 24	One-Tailed Wilcoxon Rank Sum	0.002
	absolute difference at 25 ms [CFAr, RFAr]	0.022 ± 0.012; 0.049 ± 0.014	muscles (4 x num animals)	12; 12	One-Tailed Wilcoxon Rank Sum	0.118
	absolute difference at 25 ms [CFAc,CFAr]	0.105 ± 0.016; 0.022 ± 0.012	muscles (4 x num animals)	32; 12	One-Tailed Wilcoxon Rank Sum	0.003
	absolute difference at 25 ms [RFAc,RFAr]	0.033 ± 0.016; 0.049 ± 0.014	muscles (4 x num animals)	24; 12	One-Tailed Wilcoxon Rank Sum	0.138
	absolute difference at 50 ms [CFAc, RFAc]	0.170 ± 0.022; 0.068 ± 0.019	muscles (4 x num animals)	32; 24	One-Tailed Wilcoxon Rank Sum	0.001
	absolute difference at 50 ms [CFAr, RFAr]	0.064 ± 0.017; 0.147 ± 0.040	muscles (4 x num animals)	12; 12	One-Tailed Wilcoxon Rank Sum	0.107
	absolute difference at 50 ms [CFAc,CFAr]	0.170 ± 0.022; 0.064 ± 0.017	muscles (4 x num animals)	32; 12	One-Tailed Wilcoxon Rank Sum	0.007
	absolute difference at 50 ms [RFAc,RFAr]	0.068 ± 0.019; 0.1468 ± 0.040	muscles (4 x num animals)	24; 12	One-Tailed Wilcoxon Rank Sum	0.052
	absolute difference at 100 ms [CFAc, RFAc]	0.157 ± 0.022; 0.045 ± 0.016	muscles (4 x num animals)	32; 24	One-Tailed Wilcoxon Rank Sum	0.000246
	absolute difference at 100 ms [CFAr, RFAr]	0.032 ± 0.028; 0.243 ± 0.062	muscles (4 x num animals)	12; 12	One-Tailed Wilcoxon Rank Sum	0.002
	absolute difference at 100 ms [CFAc,CFAr]	0.157 ± 0.022; 0.032 ± 0.029	muscles (4 x num animals)	32; 12	One-Tailed Wilcoxon Rank Sum	0.001
	absolute difference at 100 ms [RFAc,RFAr]	0.045 ± 0.016; 0.242 ± 0.062	muscles (4 x num animals)	24; 12	One-Tailed Wilcoxon Rank Sum	0.001
S1e	absolute difference at 25 ms [CFAcr, CFAr]	0.111 ± 0.021; 0.0221 ± 0.012	muscles (4 x num animals)	32; 12	One-Tailed Wilcoxon Rank Sum	0.004
	absolute difference at 50 ms [CFAcr, CFAr]	0.160 ± 0.025; 0.064 ± 0.017	muscles (4 x num animals)	32; 12	One-Tailed Wilcoxon Rank Sum	0.019
	absolute difference at 100 ms [CFAcr, CFAr]	0.086 ± 0.018; 0.032 ± 0.028	muscles (4 x num animals)	32; 12	One-Tailed Wilcoxon Rank Sum	0.003
	absolute difference at 25 ms [RFAcr, RFAr]	0.029 ± 0.020; 0.049 ± 0.014	muscles (4 x num animals)	24; 12	One-Tailed Wilcoxon Rank Sum	0.059
	absolute difference at 50 ms [RFAcr, RFAr]	0.068 ± 0.031; 0.147 ± 0.040	muscles (4 x num animals)	24; 12	One-Tailed Wilcoxon Rank Sum	0.063
	absolute difference at 100 ms [RFAcr, RFAr]	0.012 ± 0.017; 0.243 ± 0.062	muscles (4 x num animals)	24; 12	One-Tailed Wilcoxon Rank Sum	0.000176
2f	fractional change [RFAc, CFAc]	-0.346 ± 2.5; -0.467 ± 0.026	number of cells	680, 468	One-Tailed Wilcoxon Rank Sum	3.01e-06
	fractional change [RFAr, CFAr]	-0.207 ± 0.036; -0.164 ± 0.058	number of cells	657; 93	One-Tailed Wilcoxon Rank Sum	0.009
	fractional change [RFAc,RFAr]	-0.346 ± 0.025; -0.207 ± 0.036	number of cells	680; 657	One-Tailed Wilcoxon Rank Sum	0.054
	fractional change [CFAc, CFAr]	-0.467 ± 0.026; -0.164 ± 0.058	number of cells	468; 93	One-Tailed Wilcoxon Rank Sum	4.17e-09
3d	fractional change [Widec,Wider]	-0.285 ± 0.023; -0.125 ± 0.043	number of cells	850; 631	One-Tailed Wilcoxon Rank Sum	0.0653
	fractional change [Narrowc, Narrowr]	-0.333 ± 0.036; -0.298 ± 0.043	number of cells	194; 205	One-Tailed Wilcoxon Rank Sum	0.424
	fractional change [Widec, Narrowc]	-0.285 ± 0.023; -0.333 ± 0.036	number of cells	850; 194	One-Tailed Wilcoxon Rank Sum	0.657
	fractional change [Wider, Narrowr]	-0.125 ± 0.043; -0.298 ± 0.043	number of cells	631; 205	One-Tailed Wilcoxon Rank Sum	0.035
3h	fractional change [Widec,Wider]	-0.392 ± 0.018; -0.266 ± 0.042	number of cells	900; 331	One-Tailed Wilcoxon Rank Sum	0.006
	fractional change [Narrowc, Narrowr]	-0.630 ± 0.032; -0.259 ± 0.056	number of cells	127; 88	One-Tailed Wilcoxon Rank Sum	6.57e-09
	fractional change [Widec, Narrowc]	-0.392 ± 0.018; -0.630 ± 0.032	number of cells	900; 127	One-Tailed Wilcoxon Rank Sum	2.15e-07
	fractional change [Wider, Narrowr]	0.266 ± 0.042; -0.259 ± 0.056	number of cells	331; 88	One-Tailed Wilcoxon Rank Sum	0.118
4c	fractional change [L23 wide, all wide]	-0.339 ± 0.034; -0.322 ± 0.027	number of cells	324; 297	One-Tailed Wilcoxon Rank Sum	0.061
	fractional change [L5 wide, all wide]	-0.353± 0.034; -0.323 ± 0.027	number of cells	167; 454	One-Tailed Wilcoxon Rank Sum	0.613
	fractional change [L6 wide, all wide]	-0.282 ± 0.043; -0.344 ± 0.025	number of cells	130; 491	One-Tailed Wilcoxon Rank Sum	0.944
	fractional change [L23 narrow, all narrow]	-0.354 ± 0.062; -0.384 ± 0.047	number of cells	59; 91	One-Tailed Wilcoxon Rank Sum	0.627
	fractional change [L5 narrow, all narrow]	-0.483 ± 0.052; -0.313 ± 0.050	number of cells	52; 98	One-Tailed Wilcoxon Rank Sum	0.03
	fractional change [L6 narrow, all narrow]	-0.248 ± 0.083; -0.414 ± 0.042	number of cells	38; 112	One-Tailed Wilcoxon Rank Sum	0.954
4d	difference in fractional change [L23 wide]	-0.391 ± 0.034	number of cells	324	Wilcoxon Signed Rank Test	2.06e-28
	difference in fractional change [L5 wide]	-0.143 ± 0.034	number of cells	167	Wilcoxon Signed Rank Test	2.74e-06
	difference in fractional change [L6 wide]	-0.009 ± 0.043	number of cells	130	Wilcoxon Signed Rank Test	0.607
	difference in fractional change [L23 narrow]	-0.129 ± 0.062	number of cells	60	Wilcoxon Signed Rank Test	0.032
	difference in fractional change [L5 narrow]	0.035 ± 0.052	number of cells	52	Wilcoxon Signed Rank Test	0.716
	difference in fractional change [L6 narrow]	0.084 ± 0.083	number of cells	38	Wilcoxon Signed Rank Test	0.722
4g	fractional change [L23 wide, all wide]	-0.518 ± 0.040; -0.266 ± 0.030	number of cells	103; 288	One-Tailed Wilcoxon Rank Sum	1.41e-06
	fractional change [L5 wide, all wide]	-0.391 ± 0.035; -0.294 ± 0.035	number of cells	156; 235	One-Tailed Wilcoxon Rank Sum	0.061
	fractional change [L6 wide, all wide]	-0.119 ± 0.049; -0.441 ± 0.026	number of cells	132; 259	One-Tailed Wilcoxon Rank Sum	1
	fractional change [L23 narrow, all narrow]	-0.741 ± 0.072; -0.513 ± 0.053	number of cells	12; 46	One-Tailed Wilcoxon Rank Sum	0.015
	fractional change [L5 narrow, all narrow]	-0.562 ± 0.059; -0.558 ± 0.074	number of cells	34; 24	One-Tailed Wilcoxon Rank Sum	0.56
	fractional change [L6 narrow, all narrow]	-0.374 ± 0.109; -0.609 ± 0.048	number of cells	12; 46	One-Tailed Wilcoxon Rank Sum	0.977
4h	difference in fractional change [L23 wide]	-0.048 ± 0.040	number of cells	103	Wilcoxon Signed Rank Test	0.052
	difference in fractional change [L5 wide]	-0.062 ± 0.035	number of cells	156	Wilcoxon Signed Rank Test	0.0032
	difference in fractional change [L6 wide]	0.068 ± 0.049	number of cells	132	Wilcoxon Signed Rank Test	0.52
	difference in fractional change [L23 narrow]	-0.213 ± 0.072	number of cells	12	Wilcoxon Signed Rank Test	0.0161
	difference in fractional change [L5 narrow]	-0.153 ± 0.059	number of cells	34	Wilcoxon Signed Rank Test	0.0064
	difference in fractional change [L6 narrow]	-0.169 ± 0.109	number of cells	12	Wilcoxon Signed Rank Test	0.266
5d	fraction during climbing [CFA, RFA]	0.889 ± 0.015; 0.819 ± 0.023	number of animals	10; 10	One-Tailed Wilcoxon Rank Sum	0.012
5e	difference [climbing, reaching]	0.069 ± 0.026; -0.092 ± 0.049	number of animals	10; 6	One-Tailed Wilcoxon Rank Sum	0.008
5g	onset time during climbing [CFA, RFA]	-38.6 ± 11.3; -37.6 ± 8.9	number of animals	10; 10	One-Tailed Wilcoxon Rank Sum	0.661
5h	difference [climbing, reaching]	1.0 ± 14.2; -46.4 ± 21.5	number of animals	10; 6	One-Tailed Wilcoxon Rank Sum	0.044
5i	fraction during climbing [CFA, RFA]	0.086 ± 0.015; 0.082 ± 0.016	number of animals	10; 10	One-Tailed Wilcoxon Rank Sum	0.661
5j	difference [climbing, reaching]	0.004 ± 0.011; -0.024 ± 0.011	number of animals	10; 6	One-Tailed Wilcoxon Rank Sum	0.074
6d	within dims = 2, difference from 0	median delay = -5.62	number of delays	31	Two-Tailed Wilcoxon Sign Rank	0.953
	within dims = 3, difference from 0	median delay = -10.78	number of delays	32	Two-Tailed Wilcoxon Sign Rank	0.822
	within dims = 4, difference from 0	median delay = -8.09	number of delays	35	Two-Tailed Wilcoxon Sign Rank	0.987
	within dims = 5, difference from 0	median delay = -9.72	number of delays	39	Two-Tailed Wilcoxon Sign Rank	0.494
	within dims = 6, difference from 0	median delay = -1.33	number of delays	32	Two-Tailed Wilcoxon Sign Rank	0.765
6e	across dims = 2, difference from 0	median delay = -7.12	number of delays	13	Two-Tailed Wilcoxon Sign Rank	0.588
	across dims = 3, difference from 0	median delay = -6.79	number of delays	23	Two-Tailed Wilcoxon Sign Rank	0.378
	across dims = 4, difference from 0	median delay = -8.09	number of delays	35	Two-Tailed Wilcoxon Sign Rank	0.987
	across dims = 5, difference from 0	median delay = 2.41	number of delays	43	Two-Tailed Wilcoxon Sign Rank	0.8
	across dims = 6, difference from 0	median delay = -3.60	number of delays	60	Two-Tailed Wilcoxon Sign Rank	0.208
6f	within dims = 2, difference, [climbing, reaching]	0.026 ± 0.019; -0.068 ± 0.046	number of animals	14; 6	One-Tailed Wilcoxon Rank Sum	0.072
	within dims = 3, difference, [climbing, reaching]	0.026 ± 0.019; -0.134 ± 0.047	number of animals	14; 6	One-Tailed Wilcoxon Rank Sum	0.011
	within dims = 4, difference, [climbing, reaching]	0.023 ± 0.013; -0.106 ± 0.033	number of animals	14; 6	One-Tailed Wilcoxon Rank Sum	0.005
	within dims = 5, difference, [climbing, reaching]	0.026 ± 0.019; -0.111 ± 0.029	number of animals	14; 6	One-Tailed Wilcoxon Rank Sum	0.002
	within dims = 6, difference, [climbing, reaching]	0.026 ± 0.019; -0.075 ± 0.037	number of animals	14; 6	One-Tailed Wilcoxon Rank Sum	0.025
6g	across dims = 2, difference, [climbing, reaching]	-0.013 ± 0.015; -0.068 ± 0.046	number of animals	14; 6	One-Tailed Wilcoxon Rank Sum	0.102
	across dims = 3, difference, [climbing, reaching]	-0.031 ± 0.017; -0.134 ± 0.047	number of animals	14; 6	One-Tailed Wilcoxon Rank Sum	0.055
	across dims = 4, difference, [climbing, reaching]	0.023 ± 0.013; -0.106 ± 0.033	number of animals	14; 6	One-Tailed Wilcoxon Rank Sum	0.005
	across dims = 5, difference, [climbing, reaching]	0.045 ± 0.025; -0.111 ± 0.029	number of animals	14; 6	One-Tailed Wilcoxon Rank Sum	0.000808
	across dims = 6, difference, [climbing, reaching]	0.0258 ± 0.019; -0.075 ± 0.037	number of animals	14; 6	One-Tailed Wilcoxon Rank Sum	0.025
